# Evidence for glutamate excitotoxicity that occurs before the onset of striatal cell loss and motor symptoms in an ovine Huntington’s Disease model

**DOI:** 10.1101/2023.06.20.545648

**Authors:** Andrew Jiang, Linya You, Renee R. Handley, Victoria Hawkins, Suzanne J. Reid, Jessie C. Jacobsen, Stefano Patassini, Skye R. Rudiger, Clive J. Mclaughlan, Jennifer M. Kelly, Paul J. Verma, C. Simon Bawden, James F. Gusella, Marcy E. MacDonald, Henry J. Waldvogel, Richard L.M. Faull, Klaus Lehnert, Russell G. Snell

**Author notes:** These two authors contributed equally to this work (Andrew Jiang, Linya You).

## Abstract

**Background:** Huntington’s disease (HD) is a neurodegenerative genetic disorder caused by an expansion in the CAG repeat tract of the huntingtin (*HTT*) gene resulting in a triad of behavioural, cognitive, and motor defects. Current knowledge of disease pathogenesis remains incomplete, and no disease course-modifying interventions are in clinical use. We have previously reported the development and characterisation of the *OVT73* transgenic sheep model of HD. *OVT73* captures an early prodromal phase of the disease with an absence of motor symptomatology even at 5-years of age and no detectable striatal cell loss.

**Methods:** To better understand the disease-initiating events we have undertaken a single nuclei transcriptome study of the striatum of an extensively studied cohort of 5-year-old *OVT73* HD sheep and age matched wild-type controls.

**Results:** We have identified transcriptional upregulation of genes encoding N-methyl-D-aspartate (NMDA), α-amino-3-hydroxy-5-methyl-4-isoxazolepropionic acid (AMPA) and kainate receptors in *OVT73* medium spiny neurons, the cell type preferentially lost early in HD. This observation supports the glutamate excitotoxicity hypothesis as an early neurodegeneration cascade-initiating process. Moreover, we also observed the downstream consequences of excitotoxic stress, including a downregulation of transcription of components for the oxidative phosphorylation complexes. We also found that pathways whose activity has been proposed to reduce excitotoxicity, including the CREB family of transcription factors (*CREB1*, *ATF2, ATF4* and *ATF7*) were transcriptionally downregulated.

**Conclusions:** To our knowledge, the *OVT73* model is the first large mammalian HD model that exhibits transcriptomic signatures of an excitotoxic process in the absence of neuronal loss. Our results suggest that glutamate excitotoxicity is a disease-initiating process. Addressing this biochemical defect early may prevent neuronal loss and avoid the more complex secondary consequences precipitated by cell death.
