## Supplementary File 5 for "Evidence for glutamate excitotoxicity that occurs before the onset of striatal cell loss and motor symptoms in an ovine Huntington’s Disease model"

### Sheet: Supplementary_F5
Module	Module Gene Members
M1	ENSOARG00020025232, DEPDC1, NDC80, ENSOARG00020022464, DLGAP5, TOP2A, ENSOARG00020016578, PCLAF, ENSOARG00020009616, ENSOARG00020023969, TTK, KIF4A, KIF11, IQGAP3, KIF15, CDK1, NCAPG, NEIL3, DIAPH3, KIFC1, ESCO2, CDCA2, CENPN, ENSOARG00020012669, CKAP2, PIMREG, CENPP, ECT2, ENSOARG00020009029, ECM2, NUSAP1, ENSOARG00020007281, KIF18A, ENSOARG00020007289, ENSOARG00020009097, ASPN, ENSOARG000200057…
M2	DLGAP2, KCTD16, GRIN2B, SYNPR, CACNA1B, CACNA1C, CNTNAP5, SYT1, ROBO2, CELF4, DAPK1, ENSOARG00020009960, MYT1L, NYAP2, BCL11B, SNAP25, CLVS1, ST6GALNAC5, PBX3, KLHL29, ENSOARG00020006799, EFNA5, ENSOARG00020008928, HECW1, GAD2, ENSOARG00020005271, INPP4B, NMNAT2, ADD2, GABRG2, GALNTL6, AJAP1, ENSOARG00020001080, KCNB1, SYT14, ADCY1, ENOX1, RNF165, SRRM4, BCL11A, FRMD4A, SPTBN4, ENSOARG00020001268…
M3	FSHR, ENSOARG00020003239, MUC15, PIK3C2G, ENSOARG00020006902, ADGB, BRDT, ENPEP, TRPV6, CCDC192, TMCO4, EPYC, INHBA, ASZ1, ENSOARG00020015004, ENSOARG00020003766, RGS4, OLFM4, UPP2, CALM2.1, STAP1, ENSOARG00020010703, ADH4, ATP8B4, PYGL, ENSOARG00020014854, ENSOARG00020013132, CDH5, PDE6A, MT-ATP6, ENSOARG00020014301, TAF7L, KIAA2012, HAO2, IL13RA2, ENSOARG00020002929, FAT2, ENSOARG00020003007, S…
M4	SLC8A1, CCDC152, VAV3, MED12L, SRGAP1, ARHGAP26, MAML3, ENSOARG00020022250, PDE4D, IMMP2L, ENSOARG00020001104, PARP8, FAM49A, SORCS2, ST8SIA4, KCNMB4, SLC9A7, DOCK11, ANO6, ENSOARG00020022293, PTBP3, PRMT8, ENSOARG00020005946, MAP3K5, ENSOARG00020019409, ACVR1, NMNAT3, SHB, ELL2, NRP2, ENOX2, NEK6, RNF128, PDK3, AFF1, ENSOARG00020004163, FAM102B, RNF217, TULP4, ASAP1, ENSOARG00020015472, MEI1, SE…
M5	INPP5D, DOCK8, LY75, RUNX1, BLNK, ENSOARG00020010739, ENSOARG00020020155, CALCR, ARHGAP25, FLI1, MEF2C, IL18, ARHGAP24, ENSOARG00020012044, IPCEF1, KLHL6, FYB1, SLA, IKZF1, CSF1R, VSIG4, PIK3R5, RCSD1, MS4A5, LRMDA, LCP2, BIN2, RGS10, CD36, BCO2, NIBAN1, C3, MSRB3, P3H2, CCNJL, ENSOARG00020011529, MERTK, CCND3, ENSOARG00020025770, LRRK1, TGFBR2, NCKAP1L, TBXAS1, CPED1, RGS20, RASSF3, ENSOARG00020…
M6	ROBO1, ENSOARG00020026251, LRRC7, PLCB1, KALRN, NTRK3, ENSOARG00020006838, ENSOARG00020010370, GRIP1, FGF12, SCN3A, GALNT13, ENSOARG00020011452, RIMS2, LRFN5, KIAA1549L, DPP10, CACNB2, CSRNP3, CACNB4, PLXNA4, ENSOARG00020009812, ANTXR1, CYFIP2, TIAM1, SGIP1, SUSD4, RIMBP2, KHDRBS2, KIF26B, ENSOARG00020007252, HS6ST2, RAB3C, RPS6KA6, SYT10, PDE9A, PLXNA2, ENSOARG00020015830, STXBP1, PDGFC, XKR4, N…
M7	LRRTM4, NEBL, ENSOARG00020022535, GPC6, TMEM132D, PTPRT, LRP1B, KCNMA1, GRM1, GRIA2, PTPRG, PCDH7, SNTG1, KCNIP3, PDE7B, DLGAP1, MMP16, DOK6, DCC, ZNF804A, TENM1, ITGA9, CACNA1D, CHL1, NALCN, PLPPR5, RASGEF1B, OPCML, SLC24A4, AMPH, EML6, PITPNC1, ENSOARG00020002481, PDE8B, CDH6, SYT16, SHC3, ESRRG, RALYL, KCTD8, LNX1, SNAP91, PPARGC1A, CRIM1, LMO3, ADAMTS19, SFMBT2, ENSOARG00020007083, KCNH5, CPN…
M8	GRIA1, GABRB3, GABRA2, CADM2, SYBU, CPE, DCLK1, SLC4A4, SLC24A3, TRIM9, EPHA4, ARHGEF28, GRAMD1B, ME1, CARMIL1, LGI1, ENSOARG00020021345, ENSOARG00020013869, CASC1, ZSWIM5, TRPM3, PRKG1, DGKG, SPAG16, SGCD, LRRK2, SLC16A2, EML5, DENND1B, RFX4, DOCK7, DZANK1, ENSOARG00020020190, SEPTIN11, ABI2, SPEG, LIN7A, ENSOARG00020000184, ULK4, KIAA0825, CEP85L, TTC8, WWC1, PLPP1, ATP2B4, ARHGAP31, PACRG, MLF…
M9	NXPH1, PCDH15, PDGFRA, TNR, COL11A1, KHDRBS3, PLPP4, VCAN, SEMA5A, ADAMTS9, STK32A, SEZ6L, KANK1, BMPER, SLC44A5, ENSOARG00020023804, SEMA3D, UST, TMEM132C, ARHGAP42, KCNC2, MEGF11, LUZP2, PTPN14, PDE3A, PPP1R14C, CABLES1, FMO4, PIEZO2, ENSOARG00020019542, CDH13, SERPINE2, FGF10, TRPC4, TMEM196, SEMA5B, PRKG2, EPS8, KCNT2, CA8, AFF2, VWC2, LAMA4, MYT1, SULF1, NT5E, SULF2, KCNJ6, LGR5, ENSOARG0002…
M10	PTPRZ1, GRIK1, SOX6, ENSOARG00020024987, ASTN2, SOX5, PLOD2, BRINP3, ENSOARG00020019580, CHST11, TOX, GPC5, PDZRN4, ENSOARG00020012937, EGFR, RAPGEF5, MCC, HDAC9, VIT, NCALD, GRIK4, NOTCH2, JAM2, LHFPL6, ADCY2, TNS3, ACSS3, DNER, HPCAL1, GALNT10, CCDC80, FARP1, GLDC, SPRED2, ADCY8, FREM2, MYO10, LRIG3, GNG2, FIGN, RGCC, EPAS1, LTBP1, PLCH1, FRMD6, EPHA5, AR, MAML2, AGMO, PRKD1, MDFIC, KCNK10, PHA…
M11	GLI3, ATP1A2, ENSOARG00020023738, ENSOARG00020023494, SLC1A2, ENSOARG00020005369, ENSOARG00020009972, TCF7L1, GLIS3, RORB, ENSOARG00020017120, SLC39A12, SFXN5, PRDM16, ENSOARG00020018726, CACHD1, LRIG1, SLCO1C1, IGFBP7, ENSOARG00020020642, AQP4, IRAG1, ENSOARG00020019371, PLEKHA7, ENSOARG00020004306, RAVER2, SLC1A3, ENSOARG00020005564, S1PR1, SCARA3, ETNPPL, YAP1, ENSOARG00020013570, ENSOARG00020…
M12	SLIT3, RYR3, ZNF385B, SLC35F3, LMO7, CACNA1E, ZNF385D, MCTP1, SV2C, RYR2, GABRA4, KCNAB1, ANO3, CALN1, NRG1, CACNA2D3, ENSOARG00020013451, GPR158, CAMK2B, FRMPD4, PDE10A, CNTN4, ENSOARG00020001805, CHSY3, EPHA6, LDB2, ADAMTS3, ADAM23, PRKCH, PDE2A, CNTN5, ADCY5, KCND3, KSR2, TENM4, DGKI, NETO1, KCNIP4, CPNE5, DGKH, ENSOARG00020017848, SH3BGRL2, RELN, CTDSPL, GUCY1A1, PCSK2, ME3, ACVR1C, HS6ST3, M…
