## Supplementary File 8 for "Evidence for glutamate excitotoxicity that occurs before the onset of striatal cell loss and motor symptoms in an ovine Huntington’s Disease model"

### Sheet: regulons_edited
Regulon	Regulon gene members
ATF4	ACTG1,ADPGK,AKAP12,ALDH6A1,ALDOA,ALS2,ANAPC5,ANKRD16,ARF5,ARL14EP,ARL2,ATP5F1A,ATP5F1B,ATP5F1C,ATP5IF1,ATP5MC2,ATP5MC3,ATP5PF,ATP6V0B,ATP6V1E1,ATP6V1F,B2M,BBLN,BDH2,BROX,BTBD1,BTG3,C18orf21,C19orf53,CACYBP,CALM2,CALY,CANX,CARD9,CAV2,CCT3,CD3G,CDC37L1,CEP170,CFL1,CHMP3,CLPTM1L,CLTB,COQ10B,COX5A,CSRP2,CTR9,CYC1,DAPP1,DBNL,DCTN3,DDX5,DEK,DKC1,DMKN,DNAJB11,DNAJB4,DNAJC13,DNAJC8,DNM1L,DNTTIP2,EEF1AKMT…
CREB1	BCL7C,CREB1,FXR1,GSTA4,GTF2H5,INO80E,NUMBL,PLCG1,POGLUT2,POLK,PPP2R3A,PYROXD1,RNF5,RRBP1,SEC61A1,SLC39A6,SRSF2,STOML2,TMEM126B,ZSWIM7
ELF1	AK3,CFAP298,DMAP1,EMP3,KHDC4,L3MBTL3,LPXN,MAT2B,PICALM,RHOA
ELK3	ABHD16A,ACAD11,AHCY,AMBRA1,ANKRD54,APBA3,ARPC5L,ASB3,BANF1,C18orf32,C3H12orf29,CALCOCO1,CD302,CDH5,CDK17,CEBPZ,CIAO3,CIPC,CLIC2,COL6A6,COX20,CREB1,CTNNA1,CUL7,CZIB,DAZAP1,DCTN1,DDB1,DHFR,DIMT1,DLGAP4,DNAH3,DNAJC2,DNMBP,DPP4,DPP7,EEF1G,EIF1B,ELK3,EME1,EMP3,EXTL2,FAM13B,FAM149B1,FIBP,FTH1,GLI4,GLRA2,GPX4,GSDME,GSPT1,H2AZ2,HDGFL2,HSD11B1,HVCN1,HYLS1,IL13RA2,INO80B,IP6K2,IPO5,ITCH,KAT7,KATNA1,KATNAL1…
ETS2	ATP6V1E1,CCT5,DDOST,EXOC7,MRCL3,MRPS16,NARS1,PDCD11,PSMC1,PSMD8,RTF2,SARS1,SART1,SF3B4,TSG101,TUFM,UBAC1,WDR46,YWHAB
FOXO1	AGO3,APPBP2,CDK17,CTNNA1,CUL1,DDX31,DNAJC9,FAM169A,FSBP,FZD3,LPGAT1,N4BP2L1,ODF2L,PLEKHA6,PPP2R1B,PRPSAP1,RABAC1,RAMP1,REEP3,REXO2,RHOT1,SESN1,SLC9A8,SRPK2,TLE4,UBL3,USP14,USP16,ZBTB25,ZNF131
GABPA	AKIRIN1,ALDOA,APBA3,APEH,APIP,CCT5,CSTB,DICER1,DIMT1,EIF4B,ERCC3,FREM1,FUCA1,GABPA,GNG5,LRRC42,MID1,MPZL3,MRI1,MRPS12,MSANTD4,NME2,NUDT21,NXF1,PACSIN2,POLDIP2,PPP1R11,PSMC4,PTGR1,RELB,RPN2,RPS11,SAR1B,SAXO1,SDAD1,SH3BGRL3,STAMBP,STN1,SUPV3L1,THAP5,THUMPD3,TM9SF1,TMEM138,TOMM7,TRMT10A,TSNAX,TWSG1,VPS52,ZMYM1,ZNF268,ZNRD2
HLF	ATP1B3,CNOT7,EIF2AK1,IDH3A,MAPK8IP3,NME4,PHKA1,TLE4,UBL3,VAPB
HSF2	AGAP3,AMER1,ANAPC13,ANKRD6,APBA2,ATP5IF1,BCAP29,BRIP1,C19orf53,C1orf43,CAPRIN2,CBLL1,CCDC107,CCDC117,CCDC28B,CDC37L1,CFAP100,CHFR,CNOT7,CPSF3,CRY1,CRYZL1,CYB5R3,DHCR7,DHTKD1,DKC1,DNAJC19,DUS4L,EIF2S3,EIF3K,ELOVL4,ERGIC3,FLRT2,GAS2,GCDH,GNPAT,HEATR3,HID1,HSPB11,HYI,IDH1,IFRD1,LAMTOR4,LARP1B,MARS1,MED15,MFF,MORF4L1,MPZL3,MRPL24,MRPL42,MRPL9,MSH6,NOL10,NTPCR,NUCB2,NUMA1,NUP107,ORMDL2,PEX16,PHYH,PIAS…
MAX	ANKRD1,CASQ1,CDK7,CEBPZ,CLIC2,EIF2A,HPX,HSPA9,MAX,MBTPS1,OSGEP,OXR1,PAEP,RGMB,SLIRP,SNF8,UBE2B
MEF2A	ADD1,ADPGK,AGPAT3,AGPS,AIF1,AKIRIN2,AMBRA1,ANKRD12,ANKRD46,ANKRD50,ARCN1,ARFGEF2,ARHGAP17,ARHGAP22,ARHGAP25,ARL5A,ARMC1,ARPC3,ASAH1,ATG7,ATP6V1C1,BAZ1A,BNC2,C5orf15,C9orf72,CABIN1,CACNA2D1,CALCR,CANX,CBL,CCND3,CCNL1,CD164,CD302,CD86,CDH23,CHD1,CHI3L1,CHP1,CLCN5,CMIP,CMTM6,CORO1A,COX18,CRLF3,CTDSPL2,CTSK,CTSS,CYSTM1,CYTH1,DAPP1,DCAF12,DDB2,DHX9,DNM2,DOCK2,ECE1,EFR3A,EIF4H,EPSTI1,ESCO1,EVI5,EXOSC10…
MZF1	ALDH6A1,BLM,BORCS7,BRD8,BUD31,CCDC28B,CCDC61,CLINT1,CLPB,CLPP,COQ10B,CSTB,CYTH2,DCTN6,DNMT1,EIF2D,GGACT,GHDC,GNB1L,GNG3,GOLPH3,GPI,GSPT1,HM13,HPX,HSDL2,IST1,JCHAIN,KIF5B,KLHL15,LACC1,LCMT1,LIN54,MAOA,MED15,MIGA2,MPC2,MRPL33,MZF1,NANS,NDUFB10,NDUFS3,NDUFS7,NUMA1,OTUD6B,OTULIN,PACC1,PLCG1,PLEKHM1,PPIH,PPP5C,PRDM1,RBM48,RIPK1,RMND1,RNASEH2B,RPL37A,RRBP1,RSPH1,SAMM50,SELENOM,SF3B2,SNRPD1,SNX5,STAM,SU…
NFKB1	ERCC1,RELB,RGL1,RNF2,SAP30BP,SARS1,TBCK,TRAF3,TRIP12,U2AF1
NFYB	ANKRD54,ARFGAP3,ASNA1,ATP5MC2,ATP6V1E1,BRD8,CEP89,COQ10B,CYB5B,DDB2,DLD,DNAJB1,EIF2AK3,ERP44,GOLPH3L,HSP90B1,HSPB1,ICE1,KATNAL2,KIAA1328,KIF5B,MED15,MRPS12,MTF1,NCOR2,NFYB,NUP88,OARD1,OS9,PGD,PIGV,PRPF40A,RPL13,SAT1,SEC23B,SETDB2,SLC43A2,SNRPA,TDG,TFCP2,THY1,WDR12,ZNF444
RELB	ADCK5,ATP1B3,ATP5PD,CHMP4A,EME1,FBXO44,GHDC,HOATZ,INTS11,MPZL3,MRPS16,NDUFA9,PHF1,RAD23A,RELB,TMEM138,TPGS1,TSPAN9,TXNL4B
RUNX2	APBB3,ARFGAP1,ATP5MC2,CDC5L,FBXO44,KANSL2,LRRC39,MRI1,MRPS36,NSUN2,ORMDL2,PAEP,PIGB,POMT1,RUNX2,SUPT3H,THG1L,THOC7
SMAD1	ABHD14A,ACAT1,ACSL6,ADGRL1,AFG1L,AGA,AHCY,AIDA,ALAD,ALG14,ANKRA2,ANKRD50,ANXA7,ARMC9,ASCC1,ATP6V0D1,ATP6V1C1,ATP6V1E1,ATP6V1F,ATP6V1G2-DDX39B,AZIN1,BAZ1A,BDH1,BECN1,BMS1,BTAF1,BTF3L4,C11orf58,C12orf43,C2orf49,C6orf89,CAMKMT,CARD19,CASP8AP2,CCAR2,CCNC,CCT8,CD109,CD164,CD2AP,CDC37L1,CDC7,CFAP100,CHD4,CHIC1,CISD2,CKAP5,CLINT1,CNIH1,CNIH4,CNOT10,COMMD10,COX5A,CRBN,CREM,CRLS1,CRY1,CSNK1D,CTSF,CUL7,CYP…
SREBF2	ARFGAP3,ARMC1,BANP,CANX,COPS4,ETFDH,FDFT1,HNRNPAB,KARS1,RC3H1,RPL4,RPN2,SELENOM,SLITRK4,SNX8,SYMPK,TARS2,TRAF3,UBE2F
TCF7L2	ABCA1,ARHGAP5,CDYL,CLCN5,ESCO1,EVI5,GOLIM4,GOLPH3,GPD2,HNRNPD,IGSF3,KMT2C,KPNA6,LOXL3,LRRK1,MAP4K3,MED14,NRSN1,OS9,PDCD4,PIGO,PLCXD2,PPM1B,PPP4R1,RALY,RIN2,SLC1A3,SORBS3,SPATA6,ST3GAL5,STAG2,STX2,TCF7L2,TRA2B,WASF2,WDFY2,WDR82,YY1,ZBTB44,ZNF395
YY1	AAMDC,ABCE1,ACAA2,ACTG1,ACVR2B,ANKRD27,AP4S1,ATE1,ATF4,ATP5F1A,ATP5PD,ATP5PF,ATP6V0B,ATP6V1G2-DDX39B,ATPAF2,CFL2,CHD8,CHFR,CLTA,COQ4,CORO1A,COX20,COX4I1,COX8A,CYB5R3,DEK,DHDDS,DHFR,DNM1L,DUSP11,EHMT2,EIF5,EMC9,ENSA,EXTL3,FAU,FBXO42,GGT5,GOLGA3,HSF1,IKBIP,ING4,INTS7,KAT7,KLHL28,LMO4,LRRC41,LRSAM1,MAGT1,MANF,MARCKS,MCMBP,MESD,MFSD14A,MKS1,MORF4L1,MRPL11,MRPL4,MRPS11,MRTFA,MTF2,MTHFR,NCDN,NDUFB5,NEK…
ZBTB14	ACAT1,ACBD7,ALG6,ANKRD54,AP5M1,APAF1,ARHGAP18,ARL8B,ARPC1A,AS3MT,ATP6V0E1,BCAT2,CAPRIN1,CCDC146,CCDC34,CD302,CHTF8,CLCN4,CMAS,COPB1,CRYL1,CSTF2,DAGLB,DCP1B,DGKA,DHRS3,DKC1,DNAJB1,DNAJC17,DNAJC2,DTWD1,EIF4G1,ERI1,EXOC3,EZH1,FAM221A,FLOT2,GALK1,GATM,GDAP1,GLI4,GLO1,GTF2A2,HES1,ILKAP,IMPA1,INTS13,ISCU,KATNA1,LDLR,MAT2A,MED25,MFSD14A,MPP5,MRPL3,MRPS35,MRS2,MTPN,NDUFA12,NDUFC2,NFYB,NIPA2,NME4,NOP53,NS…
ARNT2_extended	AFAP1,APBA2,CEBPZ,D2HGDH,DCAF7,DCTN3,DNTTIP1,GSTCD,HACL1,MMUT,NQO1,PEX1,PSMC3,RAD17,RFXANK,SEC24A,TARDBP,TMEM59L,ZMYM1
ATF2_extended	ABHD16A,APPBP2,CLPTM1L,DAP3,DDX1,FBXO8,HP1BP3,HYLS1,INVS,KAT7,LETMD1,MICOS13,MRPS11,MRPS21,MYSM1,POMT2,RFXANK,RUBCN,SEC11C,SLC25A22,TBL3,TCP1,UQCRQ,XIAP
ATF7_extended	ALDH18A1,ATIC,ATL3,BAG2,C4orf33,C5orf15,CCNH,CD63,CLIP2,CLPTM1L,CMTR1,DHDDS,DNTTIP1,DTWD1,EBF4,EEF1AKMT2,EME1,EXOSC9,FAM172A,FANCC,GIGYF1,GNL2,HADH,INVS,MSI2,MYL6,NARS1,NCDN,NELFA,OPA3,PAPSS1,PARP2,PCMTD1,PDK3,PPP4R1,PTPRM,PUM3,RAB11B,RAB1A,RAD23A,RHBDD1,SAMSN1,SMIM7,SNX5,SRI,SRSF6,SZRD1,TSPAN31,UBE2H,UBQLN1,VPS37B,ZDHHC3,ZNF410
CREB1_extended	BCL7C,CREB1,FBXO28,FXR1,GBA2,GSKIP,GSTA4,GTF2H5,INO80E,NUMBL,PLCG1,POGLUT2,POLK,PPP2R3A,PRPF38A,PRPSAP2,PYROXD1,RAB11B,RNF5,RRBP1,RTEL1,SEC61A1,SLC39A6,SRSF2,STOML2,TMEM126B,ZSWIM7
ELF1_extended	AAMDC,ABCC10,ABHD16A,ACAD11,ACAT1,ACSS1,ACTR2,ACTR3,ADSL,AGAP3,AGO2,AGPAT3,AIF1,AIG1,AK3,ALDH6A1,ANKRD16,ANKRD50,APAF1,AQR,ARFGEF1,ARFGEF2,ARL3,ARPC5,ARPC5L,ATF2,ATG5,ATP6V0E1,ATP6V0E2,ATP6V1E1,AXIN2,AZI2,BAZ1A,BCL10,BCL6,BIN1,BTBD1,BTG1,BTG3,BUD13,BZW1,BZW2,C12orf76,C17orf75,C6orf89,CALCR,CANX,CAP1,CAPN1,CAPN2,CASP9,CBL,CCNH,CDK19,CDYL,CEP63,CERT1,CETN2,CETN3,CFAP298,CHI3L1,CHMP4B,CHORDC1,CIAO2B…
ELK3_extended	AAMDC,AASDHPPT,AATF,ABCE1,ABCF1,ABCG2,ABHD16A,ACAD11,ACIN1,ACTR2,ADAT1,ADI1,ADNP,ADNP2,AdpR2,ADPRM,ADRA1A,AFG1L,AGO3,AGPS,AHCY,AKTIP,ALDH6A1,ALG6,ALKBH3,AMBRA1,ANAPC13,ANKMY2,ANKRD28,ANKRD54,AP3S2,APAF1,APBA3,AQR,ARF4,ARFGEF1,ARL1,ARL3,ARL6IP5,ARMC1,ARMT1,ARPC1A,ARPC3,ARPC5,ARPC5L,ASB3,ATP5F1C,ATP5MC3,ATP6V0A1,B3GALNT2,B4GALT4,BABAM2,BAIAP2,BANF1,BAZ2A,BCAS3,BCL10,BCLAF1,BECN1,BLZF1,BPNT1,BRD8,BR…
ETS2_extended	AACS,AARS1,ABCC10,ACKR1,ACLY,ACTR2,ACTR3,ACVR2B,ADI1,ADPGK,AdpR2,AGA,AGPAT1,AHSA1,AIF1,ALDOA,ALG14,ALKBH3,ANKRD46,AP2A2,AP2B1,APAF1,APEH,APLP2,APOE,APOO,ARCN1,ARF4,ARF5,ARHGEF2,ARL5A,ARL6IP5,ARMT1,ARPC1A,ARPC3,ARPC5,ARPC5L,ARRB1,ASAH1,ASS1,ATAD1,ATF4,ATG4B,ATG9A,ATP2B1,ATP5F1C,ATP5F1D,ATP6V0A1,ATP6V0E2,ATP6V1E1,ATP6V1G2-DDX39B,ATP6V1H,B4GALT4,BBLN,BBS4,BCAP29,BCL10,BCLAF1,BECN1,BPNT1,BRD8,BRI3,BR…
ETV3_extended	ACAA2,ADRA1A,ADSL,AGPAT1,AK6,AKT2,AMPD3,ANTKMT,AQR,ARCN1,ARFGAP1,ARMC1,ATAD1,ATG3,ATP5ME,ATPSCKMT,BAG6,BAIAP2,BCL10,BCL6,BCL7B,BRMS1,BTAF1,BUB1B,BUD13,BUD31,C1orf122,C5orf63,C6orf89,CCAR2,CCT5,CDC123,CHKB,CHMP3,CHMP4A,CIAO2B,CLCN4,COPG1,COPS7A,COQ6,COQ9,CORO1C,COX20,CPSF7,DAXX,DCAF12,DCAF7,DCTN5,DDX27,DDX39B,DDX47,DENND6B,DNAJC7,DPP4,DUSP11,EDF1,EFHC1,EIF2B3,EIF3I,EIF4B,EIF4EBP2,EME1,ENO1,ERI1,FB…
GABPA_extended	AKIRIN1,ALDOA,APBA3,APEH,APIP,ATIC,C22orf39,CCT5,CSTB,DCAF8,DICER1,DIMT1,EIF4B,ERCC3,FREM1,FUCA1,GABPA,GNG5,ISY1,LAMTOR3,LRRC42,MICAL3,MID1,MPZL3,MRI1,MRPS12,MSANTD4,NME2,NUDT21,NXF1,PACSIN2,PINX1,POLDIP2,PPP1R11,PSMB3,PSMC4,PTGR1,RELB,RPN2,RPS11,SAR1B,SAXO1,SDAD1,SH3BGRL3,STAMBP,STN1,SUPV3L1,THAP5,THUMPD3,TM9SF1,TMEM138,TOMM7,TRMT10A,TSNAX,TUFM,TWSG1,UBR7,VPS52,WDR55,ZMYM1,ZNF268,ZNRD2
HLF_extended	ATP1B3,CDH11,CNOT7,EIF2AK1,GINM1,IDH3A,MAPK8IP3,NME4,PHKA1,TLE4,UBL3,VAPB,ZSCAN16
HSF2_extended	AGAP3,AMER1,ANAPC13,ANKRD6,APBA2,ATP5IF1,BCAP29,BRIP1,C19orf53,C1orf43,CAPRIN2,CBLL1,CCDC107,CCDC117,CCDC28B,CDC37L1,CFAP100,CHFR,CNOT7,CPSF3,CRY1,CRYZL1,CYB5R3,DHCR7,DHTKD1,DKC1,DNAJC19,DUS4L,EIF2S3,EIF3K,ELOVL4,ERGIC3,FLRT2,GAS2,GCDH,GNPAT,HEATR3,HID1,HSPB11,HYI,IDH1,IFRD1,LAMTOR4,LARP1B,MARS1,MED15,MFF,MORF4L1,MPZL3,MRPL24,MRPL42,MRPL9,MSH6,NOL10,NTPCR,NUCB2,NUMA1,NUP107,ORMDL2,PEX16,PHYH,PIAS…
JDP2_extended	ANKRD27,APBB3,CMAS,DHDDS,DUSP11,DYNLT1,EEF2,EXOSC9,FANCC,FBXO45,ILRUN,MED30,MGRN1,MRPL18,OPA3,PARP2,PCIF1,PLK4,RAB11B,SAP30BP,SH3GL1,SMIM7,SRI,STAMBPL1,TMEM167A,TMEM170A,WAPL,WDR4,ZFAND2B
MEF2A_extended	ADD1,ADPGK,AGPAT3,AGPS,AIF1,AKIRIN2,AMBRA1,ANKRD12,ANKRD46,ANKRD50,ARCN1,ARFGEF2,ARHGAP17,ARHGAP22,ARHGAP25,ARL5A,ARMC1,ARPC3,ASAH1,ATG7,ATP6V1C1,BAZ1A,BNC2,C5orf15,C9orf72,CABIN1,CACNA2D1,CALCR,CANX,CBL,CCND3,CCNL1,CD164,CD302,CD86,CDH23,CHD1,CHI3L1,CHP1,CLCN5,CMIP,CMTM6,CORO1A,COX18,CRLF3,CTDSPL2,CTSK,CTSS,CYSTM1,CYTH1,DAPP1,DCAF12,DDB2,DHX9,DNM2,DOCK2,ECE1,EFR3A,EIF4H,EPSTI1,ESCO1,EVI5,EXOSC10…
MXI1_extended	ACSL3,ACSS1,ADCK1,ADD3,AIDA,AIF1L,ALCAM,ANKH,ANKRA2,ANLN,AP3B1,ARAP2,ARHGAP21,ATF4,ATG13,ATP6V1G2-DDX39B,AUNIP,AUTS2,BICRAL,BRMS1L,BZW2,C1QBP,CAST,CAV2,CBLB,CCDC149,CCDC88A,CDC37L1,CDK19,CEP128,CEP97,CERT1,CHST9,CLIP3,CNEP1R1,CNKSR3,COMMD7,CPSF6,CREBRF,CRYZ,CTTNBP2NL,CUL1,CYC1,DNM1L,ELF2,ENGASE,ERI1,EXOC4,FAM172A,FAM177A1,FERMT2,FKBP1B,FNBP1,G2E3,GATM,GGNBP2,GLMN,GPBP1,HIBCH,HS1BP3,IFIT5,IGSF9,IN…
NFKB1_extended	ABHD17B,ACSS1,ADPRM,AGR2,ALKBH3,AMBRA1,ANAPC10,ARFGEF1,ARHGAP17,ARHGAP31,ARL14EP,ARL8B,ARPC1A,ARPC5,ATG4A,ATP13A3,ATP5PF,ATP6V0E1,B2M,BAZ2A,BTG2,C1orf35,C9orf72,CAP1,CAPRIN1,CCDC134,CCDC93,CCNL1,CCT5,CD276,CDC42SE2,CFL1,CGNL1,CHCHD5,CHD2,CHMP4A,CHMP4B,CIAO2B,CLOCK,COPA,COQ10B,CORO1C,CREB1,CREM,CSDE1,CSNK1D,CSRP2,CTSS,CUL2,CUL3,CUL5,CYB5B,DAB2,DAPP1,DCUN1D4,DET1,DNAJC17,DNAJC25,DRAM2,DSE,ECE1,ECT2…
NFYB_extended	ANKRD54,ARFGAP3,ARHGEF10L,ASNA1,ATP5MC2,ATP6V1E1,BRD8,CEP89,COQ10B,CYB5B,DDB2,DLD,DNAJB1,EIF2AK3,ERP44,GOLPH3L,HSP90B1,HSPB1,ICE1,KATNAL2,KIAA1328,KIF5B,MED15,MRPS12,MRPS30,MTF1,NCOR2,NFYB,NUP88,OARD1,OS9,PGD,PIGV,PPTC7,PRPF40A,RPL13,RPL18,SAT1,SEC23B,SETDB2,SLC12A1,SLC43A2,SNRPA,TDG,TFCP2,THY1,VCP,WDR12,YIPF4,ZNF444
NR2C1_extended	CARD9,CETN2,COPS7A,CYB561A3,DGUOK,EIF2AK1,EIF2D,EIF3K,EMC9,FASTKD1,FAU,FMC1,INO80E,LASP1,LMO4,MGST3,MICOS13,MRPL39,NDUFS2,NOP53,NR2C1,PARK7,PHB2,PNPLA8,RABL3,RPL36,SEPHS1,SETD4,SIRT2,SLC23A1,SLC39A6,TMEM39A
NR2F1_extended	ADAMTS12,ADGRA2,AGO2,CD109,CLPTM1,CUL7,EHMT2,EPHA5,ETS1,HSP10,KCNV1,MOSPD3,NR2F1,RAB3A,SGSM1,SPRN,TALDO1
NR3C1_extended	AIG1,AKIRIN1,ARFGEF1,ATE1,ATF1,ATF4,ATF7IP,BABAM1,BRIX1,CEP350,CERT1,CHFR,CHMP2B,CLINT1,CLOCK,CNOT2,COPS7B,CYP20A1,CYTIP,DAXX,DLG1,DNAJC13,ESCO1,FAM3C,FAU,FTO,FXR1,GNPAT,GOLPH3L,HERC4,HMGXB4,HUWE1,IFNAR2,INO80E,INTS13,IST1,JADE2,KIF13A,LAS1L,LSM14A,MAP2K5,MAPK14,MKLN1,MORC2,MRPL52,MTMR8,NELFA,NFYC,NOL10,NR3C1,NUCKS1,ORMDL2,PARP1,PCIF1,PDCD6IP,PEX1,PHF8,PICALM,PIKFYVE,PLPBP,PNISR,PRPF39,PUS3,RAB14…
NRF1_extended	AIFM1,ARF4,ASB8,ATP6V0D1,CRTC1,DCAF8,EZH1,KAT7,MAGT1,NAE1,NEMF,NR2C1,POLR2B,SAMHD1,STX17,UQCRB,ZNF692
SREBF2_extended	ABHD17A,ACAA2,ACACA,ACVR2B,ADNP,AEBP2,AGAP3,AIDA,AK3,ARFGAP3,ARMC1,ARRB1,ATG4A,ATP1B3,ATP6V1A,BAG2,BANP,BIN1,BPNT2,C19orf12,CANX,CARF,CCDC186,CDIP1,CLPTM1L,COG2,COPS4,COX20,CTPS2,CUL1,DNAJC3,DPP8,EFHB,EIF3A,ESCO1,ETFDH,F3,FBXO42,FDFT1,FEM1C,FOXN3,GATAD2A,GLRX2,GMEB1,HIPK1,HNRNPAB,HNRNPLL,HNRNPU,HP1BP3,KARS1,KDM2B,KDM3A,KMT2C,LIG4,LSM5,MAPK1IP1L,MAPK8IP3,MAPRE3,MEAF6,METTL21A,MFSD11,MIGA2,MORC2,MV…
TFEB_extended	ABHD16A,ANAPC13,ANKRA2,ARMT1,BORCS8,CCDC32,CDK5RAP3,CLIP2,CSTB,CSTF2,GATC,GBA2,IKZF5,NDUFB10,PIK3IP1,PRAF2,PUS7L,RAB14,RABL3,SFR1,SLC35A5,SUMF2,TMA16,TP53I3,WBP2,ZBTB41,ZNF558
TFEC_extended	C14orf28,CCNL1,CCS,DAZAP2,EPSTI1,GSKIP,ISCU,JAML,MAT2B,MFSD1,MKNK1,NEB,NUMA1,ODF2,OTULIN,POLR3E,PRDM1,PRKACA,RABEP2,SAT1,SLCO2B1,TTC5
XBP1_extended	ABCF1,ASNS,ATIC,BABAM1,CALU,CHTF8,DDX27,DNTTIP1,DUSP23,FLAD1,GMEB1,IER3IP1,MAP2K2,POLR1H,POLR3D,RCAN1,SCYL2,SDHAF2,THG1L,UBC,ZNF558
YY1_extended	AAMDC,ABCE1,ACAA2,ACBD7,ACSL3,ACTG1,ACVR2B,AFAP1,ALKBH3,ANKRD27,AP4S1,ASH2L,ATE1,ATF4,ATG13,ATP5F1A,ATP5IF1,ATP5PD,ATP5PF,ATP6V0B,ATP6V1G2-DDX39B,ATPAF2,BANP,BECN1,CD3G,CFL2,CHD8,CHFR,CLTA,COG2,COQ4,CORO1A,CORO1C,COX20,COX4I1,COX8A,CUL1,CYB5R3,DEK,DHDDS,DHFR,DNM1L,DUSP11,EEF1AKMT2,EHMT2,EIF5,EMC9,ENSA,EPRS1,ERLEC1,EXTL3,FAM120A,FAU,FBXO42,FTO,G2E3,GGT5,GNA11,GOLGA3,GSS,GTF2H1,HNRNPA2B1,HNRNPD,HNR…
